# Genome-scale spatial mapping of the Hodgkin lymphoma microenvironment identifies tumor cell survival factors

**DOI:** 10.1101/2025.01.24.631210

**Authors:** Vignesh Shanmugam, Neriman Tokcan, Daniel Chafamo, Sean Sullivan, Mehdi Borji, Haley Martin, Gail Newton, Naeem Nadaf, Saoirse Hanbury, Irving Barrera, Dylan Cable, Jackson Weir, Orr Ashenberg, Geraldine Pinkus, Scott Rodig, Caroline Uhler, Evan Macosko, Margaret Shipp, Abner Louissaint, Fei Chen, Todd Golub

## Abstract

A key challenge in cancer research is to identify the secreted factors that contribute to tumor cell survival. Nowhere is this more evident than in Hodgkin lymphoma, where malignant Hodgkin Reed Sternberg (HRS) cells comprise only 1-5% of the tumor mass, the remainder being infiltrating immune cells that presumably are required for the survival of the HRS cells. Until now, there has been no way to characterize the complex Hodgkin lymphoma tumor microenvironment at genome scale. Here, we performed genome-wide transcriptional profiling with spatial and single-cell resolution. We show that the neighborhood surrounding HRS cells forms a distinct niche involving 31 immune and stromal cell types and is enriched in CD4+ T cells, myeloid and follicular dendritic cells, while being depleted of plasma cells. Moreover, we used machine learning to nominate ligand-receptor pairs enriched in the HRS cell niche. Specifically, we identified IL13 as a candidate survival factor. In support of this hypothesis, recombinant IL13 augmented the proliferation of HRS cells *in vitro*. In addition, genome-wide CRISPR/Cas9 loss-of-function studies across more than 1,000 human cancer cell lines showed that IL4R and IL13RA1, the heterodimeric partners that constitute the IL13 receptor, were uniquely required for the survival of HRS cells. Moreover, monoclonal antibodies targeting either IL4R or IL13R phenocopied the genetic loss of function studies. IL13-targeting antibodies are already FDA-approved for atopic dermatitis, suggesting that clinical trials testing such agents should be explored in patients with Hodgkin lymphoma.
