## Supplementary tables for "Genome-scale spatial mapping of the Hodgkin lymphoma microenvironment identifies tumor cell survival factors"

### Sheet: Table 1
Supplementary Table 1: Clinicopathologic features of samples used in this study
Sample ID	Sample preservation	Age	Sex	Tissue site	Sample type	Histologic diagnosis/subtype	Treatment status	EBV status	SlideseqV2	Number of SlideseqV2 replicates	snRNAseq	CosMx	Visium FFPE
H09-58	Frozen	43	M	Tonsil	Reactive lymphoid tissue	Follicular hyperplasia	NA	NA	Yes	2
H12-335-A	Frozen	40	M	Lymph node	Reactive lymphoid tissue	Follicular hyperplasia	NA	NA	Yes	2	Yes
H08-381-A	Frozen	25	M	Lymph node	Reactive lymphoid tissue	Reactive lymphoid hyperplasia, non-specific	NA	NA	Yes	2	Yes
H07-275	Frozen	47	F	Lymph node	Reactive lymphoid tissue	Reactive lymphoid hyperplasia, non-specific	NA	NA	Yes	6
H07-266	Frozen	55	F	Lymph node	Reactive lymphoid tissue	Reactive lymphoid hyperplasia, non-specific	NA	NA	Yes	4	Yes
H07-240	Frozen	74	F	Lymph node	Reactive lymphoid tissue	Reactive lymphoid hyperplasia, non-specific	NA	NA	Yes	5	Yes
30824-2	Frozen	47	F	Lymph node	Reactive lymphoid tissue	Reactive lymphoid hyperplasia, non-specific	NA	NA	Yes	3	Yes
H09-370	Frozen	30	M	Lymph node	Classic Hodgkin lymphoma	Nodular sclerosis	New diagnosis	Positive	Yes	4	Yes
H07-281-B	Frozen	27	M	Thymus	Classic Hodgkin lymphoma	Nodular sclerosis	New diagnosis	Negative	Yes	4	Yes		Yes
28512	Frozen	44	M	Lymph node	Classic Hodgkin lymphoma	Nodular sclerosis	New diagnosis	Negative	Yes	3	Yes
28427	Frozen	77	F	Lymph node	Classic Hodgkin lymphoma	Nodular sclerosis	New diagnosis	Positive	Yes	3	Yes
26015	Frozen	40	F	Lymph node	Classic Hodgkin lymphoma	Nodular sclerosis	New diagnosis	Negative	Yes	3	Yes
26012	Frozen	32	F	Lymph node	Classic Hodgkin lymphoma	Nodular sclerosis	New diagnosis	Positive	Yes	4	Yes
25899	Frozen	58	F	Lymph node	Classic Hodgkin lymphoma	Nodular sclerosis	New diagnosis	Negative	Yes	3	Yes
24979	Frozen	46	M	Lymph node	Classic Hodgkin lymphoma	Nodular sclerosis	New diagnosis	Positive	Yes	3	Yes
H07-187	Frozen	53	M	Lymph node	Classic Hodgkin lymphoma	Mixed cellularity	New diagnosis	Negative	Yes	4	Yes
H07-161	Frozen	59	M	Lymph node	Classic Hodgkin lymphoma	Mixed cellularity	New diagnosis	Positive	Yes	4	Yes
H12-200	Frozen	28	F	Lymph node	Classic Hodgkin lymphoma	Mixed cellularity	Post-treatment recurrence	Negative	Yes	2
31111	Frozen	73	M	Lymph node	Classic Hodgkin lymphoma	Mixed cellularity	New diagnosis	Positive	Yes	2
BS-21-31137	FFPE			Lymph node	Classic Hodgkin lymphoma	Nodular sclerosis	New diagnosis					Yes
BS-21-26021	FFPE			Lymph node	Classic Hodgkin lymphoma	Nodular sclerosis	New diagnosis					Yes	Yes
BS-21-13353	FFPE			Lymph node	Classic Hodgkin lymphoma	Nodular sclerosis	New diagnosis					Yes
BS-21-4942	FFPE			Lymph node	Classic Hodgkin lymphoma	Nodular sclerosis	New diagnosis					Yes
BS-20-38925	FFPE			Lymph node	Reactive lymphoid tissue	Reactive lymphoid hyperplasia, non-specific	NA					Yes
BS-21-69539	FFPE			Lymph node	Reactive lymphoid tissue	Reactive lymphoid hyperplasia, non-specific	NA					Yes

### Sheet: Table 2
Supplementary Table 2: Sample level summary of single nucleus RNA sequencing data quality metrics
Donor	Sample type	EBV status	Number of nuclei	Median genes per nucleus	Mean genes per nucleus	Median transcripts (UMIs) per nucleus	Mean transcripts (UMIs) per nucleus	Total reads	Reads per cell	Total genes detected
24979	Classic Hodgkin lymphoma	positive	34671	2084	2558.65	3344	5777.51	1232964693	33260.4	29295
25899	Classic Hodgkin lymphoma	negative	23231	2261	2780.63	3934	6580.11	1040144142	37435.5	29096
26012	Classic Hodgkin lymphoma	positive	15233	1755	2141.19	2949	4990.77	1089889129	88336	28108
26015	Classic Hodgkin lymphoma	negative	30329	1761	2181.76	2865	4507.91	1069965184	34289.4	28910
28427	Classic Hodgkin lymphoma	positive	62825	1983	2379.01	3406	5700.49	2522331493	40314.1	29121
28512	Classic Hodgkin lymphoma	negative	19422	2266	2739.03	4303	7299.29	1272581247	68684.2	28723
30824_2	Reactive lymphoid tissue	na	25807	1865	2349.88	2886	4784.6	879558733	32049.2	28768
H07_161	Classic Hodgkin lymphoma	positive	28855	2480	2862.48	4684	7066.11	1469366078	48065.6	29193
H07_187	Classic Hodgkin lymphoma	negative	30468	2088	2493.34	3566	5333.25	1201375909	37378.3	28936
H07_240	Reactive lymphoid tissue	na	19855	2398	2811.56	4560	6821.76	1162318335	56715.1	28721
H07_266	Reactive lymphoid tissue	na	29009	1903	2293.18	3311	4841.13	1195386877	40806.5	28853
H07_281_A	Classic Hodgkin lymphoma	negative	43871	1725	1966.91	2928	4197.57	2002171839	45493.6	28907
H08_381_A	Reactive lymphoid tissue	na	29772	1607	1844.47	2591	3638.7	927732953	32882	28494
H09_370	Classic Hodgkin lymphoma	positive	28485	2235	2547.54	4020	5653.11	960349099	32863.9	28701
H12_335_A	Reactive lymphoid tissue	na	23242	2749	3153.01	5753	8351.71	3180309808	116439	29548

### Sheet: Table 3
Supplementary Table 3: Sample level summary of slideseqV2 sequencing data quality metrics
Puck_id	sample	Index	Reads 5000	UMIS 5000	genes 5000	dup rate	Reads 10000	UMIS 10000	genes 10000	dup rate	totalReads	mappedReads	mapped reads%	hqMappedReads	hqMappedReads%	hqMappedReadsNoPCRDupes	hqMappedReadsNoPCRDupes%	folder name	pixels
211008_34	28427	704	5857	2717	1647	2.16	4195	2061	1266	2.04	405312991	309004970	76.2	243467348	60.1	243467348	60.1	2021-11-29_Puck_211008_34	49245
211008_38	28427	705	7228	2482	1549	2.91	5731	1861	1246	3.08	490936053	359274553	73.2	290571108	59.2	290571108	59.2	2021-11-29_Puck_211008_38	47554
211008_39	30824-2	706	7509	2349	1395	3.2	3357	1617	1175	2.08	460883966	336489271	73	265747653	57.7	265747653	57.7	2021-11-29_Puck_211008_39/	44261
211008_09	28427	726	1354	1044	712	1.3	978	756	561	1.29	99566385	77580435	77.9	58494638	58.7	58494638	58.7	2021-11-13_Puck_211008_09	44210
210731_13	H07-266	724	3571	1091	683	3.27	1742	739	512	2.36	320987999	206425577	64.3	149194681	46.5	149194681	46.5	2021-11-29_Puck_210731_13	43891
211008_03	24979	721	990	747	551	1.33	759	539	399	1.41	92540627	68457164	74	47597001	51.4	47597001	51.4	2021-11-13_Puck_211008_03	41650
210910_02	H09-370	719	1542	781	554	1.97	1219	567	417	2.15	144982814	112208275	77.4	66743645	46	66743645	46	2021-10-16_Puck_210910_02	40967
210910_01	H09-370	718	1707	813	553	2.1	1204	586	436	2.05	141102991	110905158	78.6	66965169	47.5	66965169	47.5	2021-10-16_Puck_210910_01	39293
211018_07	26015	720	4806	1404	908	3.42	2586	909	446	2.84	393194623	248120638	63.1	175535916	44.6	175535916	44.6	2021-11-29_Puck_211018_07	39119
211018_04	26015	719	3535	1338	943	2.64	2325	921	653	2.52	328763386	201150137	61.2	149702639	45.5	149702639	45.5	2021-11-29_Puck_211018_04	38140
211008_28	26012	702	4937	1377	858	3.59	2780	860	626	3.23	342891054	257928931	75.2	169012716	49.3	169012716	49.3	2021-11-29_Puck_211008_28	38113
211018_03	25899	718	3147	1236	851	2.55	1390	714	503	1.95	313929590	176299736	56.2	129617503	41.3	129617503	41.3	2021-11-29_Puck_211018_03	38041
211018_17	24979	722	6614	1790	720	3.69	4985	1058	636	4.71	423259186	326791386	77.2	246536127	58.2	246536127	58.2	2021-11-29_Puck_211018_17	37844
210824_19	H07-240	705	1785	755	534	2.36	1275	536	388	2.38	139881558	110434198	78.9	70920031	50.7	70920031	50.7	2021-09-30_Puck_210824_19	37764
211018_02	25899	708	5621	1788	1093	3.14	3579	1057	775	3.39	348178340	248711062	71.4	185842689	53.4	185842689	53.4	2021-11-29_Puck_211018_02	37731
210910_04	H07-187	721	1577	807	629	1.95	995	576	472	1.73	90100481	75686780	84	53706078	59.6	53706078	59.6	2021-11-11_Puck_210910_04	37591
210910_03	H07-187	720	1479	860	637	1.72	1102	618	483	1.78	96886510	80435899	83	56680350	58.5	56680350	58.5	2021-11-11_Puck_210910_03	37569
211018_01	30824-2	707	3754	953	692	3.94	2641	626	451	4.22	268716907	211094264	78.6	159238041	59.3	159238041	59.3	2021-11-29_Puck_211018_01	36874
211008_06	26015	722	1039	690	516	1.51	709	503	396	1.41	104650453	66455283	63.5	44615284	42.6	44615284	42.6	2021-11-13_Puck_211008_06	36799
210910_27	30824-2	705	1372	650	509	2.11	888	441	328	2.01	128188658	90314615	70.5	58736179	45.8	58736179	45.8	2021-10-08_Puck_210910_27	36677
211008_07	25899	723	988	747	611	1.32	683	530	432	1.29	99566064	77129299	77.5	42133648	42.3	42133648	42.3	2021-11-13_Puck_211008_07	35582
210824_17	H07-266	704	1226	633	484	1.94	913	458	319	1.99	98908710	81201654	82.1	54019600	54.6	54019600	54.6	2021-09-30_Puck_210824_17	35463
210731_11	H07-266	722	4042	1181	762	3.42	2713	752	507	3.61	316989359	205696737	64.9	153110098	48.3	153110098	48.3	2021-11-29_Puck_210731_11	35405
211018_19	H09-370	724	4909	842	553	5.83	2397	553	405	4.33	339241802	243981468	71.9	164237141	48.4	164237141	48.4	2021-11-29_Puck_211018_19	34635
210720_28	H07-240	705	3512	670	513	5.24	2523	444	343	5.68	255011926	211776144	83	136233513	53.4	136233513	53.4	2021-11-29_Puck_210720_28	34307
210731_12	H07-266	723	4121	907	491	4.54	2924	537	390	5.45	329504188	231540095	70.3	159228678	48.3	159228678	48.3	2021-11-29_Puck_210731_12	34158
211008_27	26012	701	7826	2640	1460	2.96	4021	1487	1027	2.7	493500799	357409933	72.4	276535576	56	276535576	56	2021-11-29_Puck_211008_27	33614
210824_20	H07-240	706	1452	550	412	2.64	840	381	29	2.2	107890645	89317896	82.8	54639251	50.6	54639251	50.6	2021-09-30_Puck_210824_20	33503
210720_29	H07-240	706	3002	566	363	5.3	1543	375	268	4.11	209088972	173158597	82.8	102304314	48.9	102304314	48.9	2021-11-29_Puck_210720_29	32518
200906_25	31111	F5	1726	942	669	1.83	1090	679	409	1.61	92895608	72354205	77.9	57445430	61.8	57445430	61.8	2021-01-20_Puck_200906_25	32146
211018_28	H07-161	H3	4495	1467	914	3.06	2117	800	561	2.65	290440915	209352017	72.1	142357878	49	142357878	49	2021-11-29_Puck_211018_28	31710
201014_03	H12-200	N705	779	583	485	1.34	536	422	366	1.27	128695871	78034174	60.6	36313244	28.2	36313244	28.2	2020-12-12_Puck_201014_03	30573
211004_39	26012	718	1050	766	510	1.37	728	516	374	1.41	101573550	67221075	66.2	44149884	43.5	44149884	43.5	2021-11-13_Puck_211004_39	30357
210119_21	H09-58	709	1575	390	304	4.04	1183	285	241	4.15	98858096	82859154	83.8	55613644	56.3	55613644	56.3	2021-04-14_Puck_210119_21	30258
210810_23	H07-275	718	2158	511	394	4.22	1518	340	272	4.46	228727969	192845779	84.3	105080912	45.9	105080912	45.9	2021-11-29_Puck_210810_23	29548
210119_22	H09-58	710	2037	392	328	5.2	1248	280	240	4.46	113224625	97998189	86.6	68546804	60.5	68546804	60.5	2021-04-14_Puck_210119_22	28816
210720_27	H07-240	704	3490	632	458	5.52	2861	409	297	7	279207087	207355422	74.3	140746481	50.4	140746481	50.4	2021-11-29_Puck_210720_27	28698
210910_06	H07-161	723	920	630	478	1.46	769	367	295	2.1	106440787	65919556	61.9	42014121	39.5	42014121	39.5	2021-11-11_Puck_210910_06	27822
210810_24	H07-275	714	1808	432	293	4.19	1172	286	239	4.1	186150875	150642406	80.9	88872964	47.7	88872964	47.7	2021-11-29_Puck_210810_24	27271
211018_32	H07-187	H5	2515	469	388	5.36	2183	308	253	7.09	242371830	179347079	74	124617587	51.4	124617587	51.4	2021-11-29_Puck_211018_32	27072
211018_31	H07-161	H4	3055	1017	652	3	1771	550	400	3.22	183400186	146016557	79.6	97784145	53.3	97784145	53.3	2021-11-29_Puck_211018_31	26917
201014_04	H12-200	N710	860	634	456	1.36	608	462	362	1.32	97827791	69255776	70.8	36058177	36.9	36058177	36.9	2020-12-12_Puck_201014_04	26412
201014_06	H12-335-A	N704	1104	643	478	1.72	785	446	361	1.76	79543740	62978290	79.2	42341598	53.2	42341598	53.2	2020-12-12_Puck_201014_06	25701
211008_32	26012	703	2734	729	512	3.75	1490	376	232	3.96	407551951	297889303	73.1	122018710	29.9	122018710	29.9	2021-11-29_Puck_211008_32	25684
210910_05	H07-161	722	1152	547	395	2.11	621	326	255	1.9	118649769	66284266	55.9	40257519	33.9	40257519	33.9	2021-11-11_Puck_210910_05	24913
211018_21	H08-381-A	726	4510	582	361	7.75	2319	351	264	6.61	281033602	209711199	74.6	139739005	49.7	139739005	49.7	2021-11-29_Puck_211018_21	24452
210824_14	H07-275	701	1298	355	283	3.66	1001	233	200	4.3	133403979	110017418	82.5	65475947	49.1	65475947	49.1	2021-09-30_Puck_210824_14	24309
210824_15	H07-275	702	1177	376	300	3.13	733	250	209	2.93	104579704	85383453	81.6	50993861	48.8	50993861	48.8	2021-09-30_Puck_210824_15	23801
211008_08	28512	724	697	433	315	1.61	450	255	205	1.76	102704589	57653974	56.1	35592359	34.7	35592359	34.7	2021-11-13_Puck_211008_08	21505
211018_23	H08-381-A	728	4101	351	246	11.68	2184	227	173	9.62	452758273	255068507	56.3	150842016	33.3	150842016	33.3	2021-11-29_Puck_211018_23	21208
200827_12	31111	F4	3096	1254	854	2.47	1904	744	527	2.56	116028887	95521406	82.3	79716654	68.7	79716654	68.7	2020-12-22_Puck_200827_12	21205
211018_29	28512	F9	2808	728	528	3.86	1131	358	285	3.16	207254214	171420098	82.7	120486752	58.1	120486752	58.1	2021-11-29_Puck_211018_29	19254
211018_24	28512	F8	2073	398	319	5.21	1200	228	190	5.26	233027059	155889365	66.9	84951172	36.5	84951172	36.5	2021-11-29_Puck_211018_24	19100
211022_03	H07-275	710	2509	547	309	4.59	1209	274	200	4.41	166170416	136993065	82.4	90782948	54.6	90782948	54.6	2021-11-29_Puck_211022_03	18417
210910_09	H07-281-B	726	758	272	199	2.79	448	173	140	2.59	112138504	59347850	52.9	27162495	24.2	27162495	24.2	2021-11-11_Puck_210910_09	17650
201014_05	H12-335-A	N708	1414	916	686	1.54	827	562	436	1.47	69174484	55013062	79.5	40942820	59.2	40942820	59.2	2020-12-12_Puck_201014_05	17143
211018_26	H07-281-B	F11	1678	297	241	5.65	1382	176	147	7.85	224212842	175202128	78.1	87892343	39.2	87892343	39.2	2021-11-29_Puck_211018_26	16582
211018_38	H07-187	H6	1793	265	223	6.77	1806	174	141	10.38	260691231	139074313	53.3	80245073	30.8	80245073	30.8	2021-11-29_Puck_211018_38	16530
211022_02	H07-275	709	1908	426	306	4.48	911	203	169	4.49	147196883	125294922	85.1	85211472	57.9	85211472	57.9	2021-11-29_Puck_211022_02	14854
210910_07	H07-281-B	724	719	233	146	3.09	553	139	103	3.98	115182402	71548567	62.1	35213211	30.6	35213211	30.6	2021-11-11_Puck_210910_07	14109
211018_27	H07-281-B	F12	1751	248	196	7.06	2058	129	107	15.95	324262530	172892394	53.3	111792220	34.5	111792220	34.5	2021-11-29_Puck_211018_27	12534
211018_18	H09-370	723	5631	250	186	22.52	2243	106	82	21.16	297569731	246026529	82.7	168417303	56.6	168417303	56.6	2021-11-29_Puck_211018_18	10308

### Sheet: Table 4
Supplementary Table 4: Results of Ripley's analysis on cHL tumor arrays
Puck ID	Donor ID	clustered/dispersed/random
2020-12-12_Puck_201014_03	H12-200	clustered
2020-12-12_Puck_201014_04	H12-200	clustered
2021-11-29_Puck_211018_28	H07-161	dispersed
2021-11-11_Puck_210910_05	H07-161	clustered
2021-11-11_Puck_210910_06	H07-161	clustered
2021-11-29_Puck_211018_29	28512	clustered
2021-11-13_Puck_211008_08	28512	clustered
2021-11-29_Puck_211008_34	28427	clustered
2021-11-29_Puck_211008_38	28427	dispersed
2021-11-13_Puck_211008_09	28427	dispersed
2021-11-29_Puck_211018_04	26015	clustered
2021-11-29_Puck_211018_07	26015	clustered
2021-11-13_Puck_211008_06	26015	clustered
2021-11-29_Puck_211008_32	26012	clustered
2021-11-13_Puck_211004_39	26012	clustered
2021-11-29_Puck_211018_02	25899	dispersed
2021-11-29_Puck_211018_03	25899	dispersed
2021-11-13_Puck_211008_07	25899	clustered
2021-11-29_Puck_211018_17	24979	dispersed
2021-11-13_Puck_211008_03	24979	clustered

### Sheet: Table 5
Supplementary Table 4: Field of view level summary of slideseqV2 sequencing data quality metrics
slide.name	fov.num	cell_number	ctPerCell	divPerCell	negPerCellPerTarget	errorCtPerCellEstimate	percOfDataFromError
SMI-0026_Slide1	1	11366	218	114	0.042	40	18.3
SMI-0026_Slide1	2	11288	238	120	0.046	44	18.5
SMI-0026_Slide1	3	11138	205	111	0.043	41	20
SMI-0026_Slide1	4	11657	237	124	0.045	43	18.1
SMI-0026_Slide1	5	11174	223	120	0.041	39	17.5
SMI-0026_Slide1	6	10638	279	131	0.049	47	16.8
SMI-0026_Slide1	7	11221	228	118	0.045	43	18.9
SMI-0026_Slide1	8	11431	223	111	0.04	38	17
SMI-0026_Slide1	9	11730	221	120	0.041	39	17.6
SMI-0026_Slide1	10	12574	211	117	0.039	37	17.5
SMI-0026_Slide1	11	10839	134	96	0.045	43	32.1
SMI-0026_Slide1	12	10636	153	106	0.052	50	32.7
SMI-0026_Slide1	13	11791	156	104	0.044	42	26.9
SMI-0026_Slide1	14	11372	117	87	0.042	40	34.2
SMI-0026_Slide1	15	11064	108	78	0.036	35	32.4
SMI-0026_Slide1	16	10505	111	81	0.034	33	29.7
SMI-0026_Slide1	17	10806	108	78	0.035	34	31.5
SMI-0026_Slide1	18	10877	158	106	0.045	43	27.2
SMI-0026_Slide1	19	11252	110	80	0.037	36	32.7
SMI-0026_Slide1	20	8645	119	87	0.047	45	37.8
SMI-0026_Slide1	21	10757	127	92	0.043	41	32.3
SMI-0026_Slide1	22	13383	257	131	0.038	36	14
SMI-0026_Slide2	1	9455	185	103	0.023	22	11.9
SMI-0026_Slide2	2	10461	202	107	0.027	26	12.9
SMI-0026_Slide2	3	11479	252	134	0.031	30	11.9
SMI-0026_Slide2	4	11711	271	142	0.032	31	11.4
SMI-0026_Slide2	5	9424	260	136	0.035	34	13.1
SMI-0026_Slide2	6	9354	228	128	0.035	34	14.9
SMI-0026_Slide2	7	11346	206	109	0.023	22	10.7
SMI-0026_Slide2	8	9116	121	82	0.023	22	18.2
SMI-0026_Slide2	9	11710	235	127	0.029	28	11.9
SMI-0026_Slide2	10	10655	326	162	0.037	36	11
SMI-0026_Slide2	11	8941	175	103	0.03	29	16.6
SMI-0026_Slide2	12	3834	135	98	0.055	53	39.3
SMI-0026_Slide2	13	4071	175	117	0.071	68	38.9
SMI-0026_Slide2	14	4446	213	133	0.065	62	29.1
SMI-0026_Slide2	15	5374	133	96	0.058	56	42.1
SMI-0026_Slide2	16	5535	119	88	0.05	48	40.3
SMI-0026_Slide2	18	6027	109	82	0.046	44	40.4
SMI-0026_Slide2	20	5849	103	77	0.049	47	45.6
SMI-0026_Slide2	21	5926	110	81	0.043	41	37.3
SMI-0026_Slide2	22	6001	121	92	0.063	60	49.6
SMI-0026_Slide3	1	8993	111	82	0.028	27	24.3
SMI-0026_Slide3	2	8603	144	100	0.034	33	22.9
SMI-0026_Slide3	3	8130	176	115	0.04	38	21.6
SMI-0026_Slide3	4	6982	132	92	0.036	35	26.5
SMI-0026_Slide3	5	7774	181	117	0.044	42	23.2
SMI-0026_Slide3	6	6325	149	93	0.033	32	21.5
SMI-0026_Slide3	7	7090	163	111	0.039	37	22.7
SMI-0026_Slide3	8	8272	149	101	0.043	41	27.5
SMI-0026_Slide3	9	8451	175	123	0.05	48	27.4
SMI-0026_Slide3	10	7766	213	144	0.064	61	28.6
SMI-0026_Slide3	11	7430	205	135	0.053	51	24.9
SMI-0026_Slide3	12	11260	128	92	0.043	41	32
SMI-0026_Slide3	13	11215	134	95	0.045	43	32.1
SMI-0026_Slide3	14	12902	168	112	0.043	41	24.4
SMI-0026_Slide3	15	14735	163	108	0.035	34	20.9
SMI-0026_Slide3	16	13735	180	115	0.032	31	17.2
SMI-0026_Slide3	17	13183	157	103	0.035	34	21.7
SMI-0026_Slide3	18	12965	156	100	0.033	32	20.5
SMI-0026_Slide3	19	11991	173	116	0.053	51	29.5
SMI-0026_Slide3	20	13293	141	96	0.038	36	25.5
SMI-0026_Slide3	21	12785	193	124	0.048	46	23.8
SMI-0026_Slide3	22	13434	171	108	0.031	30	17.5

### Sheet: Table 6
Supplementary Table 6: Cytokine concentrations and source information
Cytokine	Final Concentration (µg/mL)	Catalog Number
Tenascin C (TNC)	5	3358-TC
Multimeric CD40L	0.1	AG-40B-0010-C010
IL-1ϐ	0.1	200-01B
TNFSF8	0.1	450-42
IL-21	0.1	200-21
CD274	2	310-35
CD28	2	310-34
IL–10	0.1	200-10
SPP1 (Osteopontin)	0.1	120-35
IL-27	0.2	200-38
TNFSF14	0.1	310-09B
IL-13	0.1	200-13
TNFSF13B	2	310-13
IL-6	0.1	200-06
IL-18	0.1	200-18BP
TNF	0.1	300-01A
LTA	0.1	300-01B
IFNG	0.1	300-02
IL-16	0.1	200-16A
BTLA	0.1	310-43
IL-15	0.1	200-15
M-CSF1	0.1	300-25
HB-EGF	0.1	100-47
FGF2	0.1	100-18B
sDLL1	0.5	140-08
IL-12B	0.1	200-12p80H
CXCL9	0.1	300-26
CCL5	0.1	300-06
CXCL13	0.1	300-47
CCL19	0.1	300-29B
CCL21	0.1	300-35A
CXCL10	0.1	300-12
CCL22	0.1	300-36
CXCL11	0.1	300-46
CCL17	0.1	300-30
CXCL14	0.1	300-50
CXCL12	0.1	300-28A

### Sheet: Table 7
Supplementary Table 7: CRISPR gRNA sequences and primer sequences for CRISPRseq verification
Guide/primer ID	Gene Target	CRISPR-Cas9 Guide Sequence	CRISPR-seq Forward Primer	CRISPR-seq Reverse Primer	PCR Annealing Temperature
IL13 g1	IL-13	ACCATGCTGCCATTGCAGAG	CACAACCCCTGCCAGCACT	TTGAAGCTTGCTTGGAACCCCA	57
IL13 g2	IL-13	TCCAGGGCTGCACAGTACTG	CACCCAGACTCACCTGCG	GACCTTGTGCGGGCAGAATC	55
IL13 g3	IL-13	TGGTCAACAAAAGCGCCATG	CGTCACCACTTGGGCCTATAA	CACCTTCTGGTTCTGGGTGA	55
IL13RA1 g1	IL-13Ra1	AAATGCATCTCACCCCCAGA	CCCAGTGTAGCACCAATGAGA	CTAGCACCTAGTACAATGCCTG	55
IL13RA1 g2	IL-13Ra1	ATAGTGCCTTTAACTTCCCG	GGCCAATACTTTGGTTGTTCC	GATTGTGCAAAAGATATAACACACTT	52
IL13RA1 g3	IL-13Ra1	AGAGGATTTGTCTGCAAGTG	AAATAGCTCCGGAAACTCGTC	ACAAAAGCATTGGAGCATTCAG	52
IL4R g1	IL-4R	CAGTGCGGATAACTATACAC	TCCCTGAGAACAACGGAGG	CACCCTCAGCCCAGGCA	55
IL4R g2	IL-4R	TTATACAGGTAATTGTCAGG	CTTCTCCCGCAGTGAAACCC	TGTTCCCCAGAGGTCACAGA	55
IL4R g3	IL-4R	TGAGCATCTCTACTTGCGAG	CATTGAGTTCCTGGGCCGCT	AGCTCCAGCGCAGGCTTAC	57
NTC	No-Target Control	TCTCGTAGCCTAATGCGCCA
IC	Intergenic Control	TTTCGGACCACGGTCGACCA

### Sheet: Table 8
Supplementary Table 8: CRISPRseq analysis results
guide	primers	Unmodified%	Modified%	Reads_total	Reads_aligned	Unmodified	Modified	Discarded	Insertions	Deletions	Substitutions	Only Insertions	Only Deletions	Only Substitutions	Insertions and Deletions	Insertions and Substitutions	Deletions and Substitutions	Insertions Deletions and Substitutions
IL13 g1	IL13 g1	9.46814	90.5319	94612	97905	8958	85654	0	65014	19767	2066	64194	19394	873	0	820	373	0
IL13 g2	IL13 g2	35.0599	64.9401	41586	42754	14580	27006	0	5764	19926	1719	5485	19802	1316	0	279	124	0
IL13RA1 g1	IL13RA1 g1	7.25778	92.7422	45868	46088	3329	42539	0	10000	31763	1233	9670	31636	776	0	330	127	0
IL13RA1 g2	IL13RA1 g2	7.51056	92.4894	46388	47623	3484	42904	0	4637	31609	9944	2080	30880	6658	0	2557	729	0
IL13RA1 g3	IL13RA1 g3	18.3	81.7	80623	82303	14754	65869	0	29920	33706	4020	28678	33171	2243	0	1242	535	0
IL4R g1	IL4R g1	13.7521	86.2479	72600	76193	9984	62616	0	12167	45375	5995	11394	45227	5074	0	773	148	0
IL4R g2	IL4R g2	15.3626	84.6374	42304	43580	6499	35805	0	4103	28928	3919	3122	28764	2774	0	981	164	0
IL4R g3	IL4R g3	16.1301	83.8699	52839	53653	8523	44316	0	22962	18519	4859	21492	17965	2835	0	1470	554	0
No target control	IL13 g1	98.9846	1.01536	60865	61636	60247	618	0	6	7	606	5	7	605	0	1	0	0
No target control	IL13 g2	99.4504	0.549562	73877	73945	73471	406	0	0	20	386	0	20	386	0	0	0	0
No target control	IL13 g3	99.1724	0.827649	63916	63945	63387	529	0	0	22	507	0	22	507	0	0	0	0
No target control	IL13RA1 g1	98.8246	1.17542	74867	74903	73987	880	0	135	228	519	134	227	517	0	1	1	0
No target control	IL13RA1 g2	99.7653	0.234719	63054	63064	62906	148	0	1	19	128	1	19	128	0	0	0	0
No target control	IL13RA1 g3	99.2624	0.737558	76333	76440	75770	563	0	48	70	448	46	69	445	0	2	1	0
No target control	IL4R g1	98.0662	1.93379	77516	78387	76017	1499	0	161	808	540	151	808	530	0	10	0	0
No target control	IL4R g2	99.3495	0.65051	80091	80149	79570	521	0	5	24	494	4	23	492	0	1	1	0
No target control	IL4R g3	99.6385	0.361542	72744	72790	72481	263	0	0	0	263	0	0	263	0	0	0	0
Intergenic control	IL13 g1	99.1428	0.857246	74541	75944	73902	639	0	12	4	623	12	4	623	0	0	0	0
Intergenic control	IL13 g2	99.4829	0.517077	67108	67740	66761	347	0	2	24	321	2	24	321	0	0	0	0
Intergenic control	IL13 g3	99.2787	0.721334	78743	78798	78175	568	0	0	50	518	0	50	518	0	0	0	0
Intergenic control	IL13RA1 g1	98.9411	1.05886	60820	60851	60176	644	0	76	187	381	76	187	381	0	0	0	0
Intergenic control	IL13RA1 g2	99.688	0.311999	69872	69890	69654	218	0	12	43	166	9	43	163	0	3	0	0
Intergenic control	IL13RA1 g3	98.9146	1.08539	60531	60644	59874	657	0	88	105	469	83	105	464	0	5	0	0
Intergenic control	IL4R g1	95.1741	4.82589	74204	75351	70623	3581	0	485	2448	698	450	2433	648	0	35	15	0
Intergenic control	IL4R g2	99.1432	0.856823	62440	62500	61905	535	0	13	33	495	7	33	489	0	6	0	0
Intergenic control	IL4R g3	99.6969	0.303149	74221	74289	73996	225	0	2	1	222	2	1	222	0	0	0	0
